# Quantitative Profiling of Adaptation to Cyclin E Overproduction

**DOI:** 10.1101/2021.07.26.453751

**Authors:** Juanita C. Limas, Amiee N. Littlejohn, Amy M. House, Katarzyna M. Kedziora, Brandon L. Mouery, Boyang Ma, Dalia Fleifel, Andrea Walens, Maria M. Aleman, Daniel Dominguez, Jeanette Gowen Cook

## Abstract

Cyclin E/CDK2 drives cell cycle progression from G1 to S phase. Cyclin E overproduction is toxic to mammalian cells, although the gene encoding cyclin E (*CCNE1*) is overexpressed in some cancers. To gain insight into how cancer cells tolerate high cyclin E, we extensively characterized non-transformed epithelial cells throughout a time course of chronic cyclin E overproduction. Cells overproducing human cyclin E, but not cyclin D or cyclin A, briefly experienced truncated G1 phases, then endured a transient period of DNA replication origin underlicensing, replication stress, and severely impaired proliferation. Individual cells displayed substantial intercellular heterogeneity in cell cycle dynamics and CDK activity. Each phenotype improved rapidly despite maintaining high cyclin E-associated activity. Transcriptome analysis revealed that adapted cells downregulated a cohort of G1-regulated genes. Withdrawing cyclin E induction only partially reversed the intermediate licensing phenotype of adapted cells indicating that adaptation is at least partly independent of mutations. This study provides evidence that mammalian cyclin E/CDK inhibits origin licensing by an indirect mechanism through premature S phase onset and provides further insight into the relationship between CDK activity and licensing in mammals. It serves as an example of specific oncogene adaptation that may recapitulate molecular changes during tumorigenesis.
