## Supplementary material for "Quantitative Profiling of Adaptation to Cyclin E Overproduction": Limas Supplemental Table 1

### Sheet: COVER SHEET
Supplemental Table 1. Statistically significant up- and down-regulated genes.
All genes whose changes were statistically significant in pairwise comparisons. Each tab lists gene names, log2 fold change (L2FC), the -log of the false-discovery rate (FDR), and the direction of the change.
Each tab is the gene list from one pairwise comparison.
lists are ordered as following:
gene	L2FC	*-LOG(FDR)	UP or DOWN
gene name	log2 fold change	*-log (false discovery rate)	up or down regulated
		cut-off determined >2

### Sheet: Ctrl vs acute (Fig 5D)
gene	L2FC	*-LOG(FDR)	UP or DOWN
AP000295.1	-1.18742	2.76447	DOWN
ARHGAP19	0.497747	2.4183	UP
OSBPL3	0.601167	4.21396	UP
ITGA2	0.608208	3.36394	UP
TP53INP1	0.666106	2.13188	UP
ARNT	0.687864	2.65392	UP
FAS	0.703387	3.13587	UP
TENT5A	0.741287	2.83905	UP
EDA2R	0.749267	3.13587	UP
SESN1	0.779612	2.65392	UP
FAM72B	0.798616	2.52564	UP
CDKN1A	0.834932	8.23732	UP
BTG2	1.00378	3.19144	UP
ZNF778	1.03734	2.87242	UP
ASAH2B	1.27559	3.94769	UP
CTSS	1.71305	3.94769	UP
PTCHD4	1.76081	2.83905	UP
AL356292.1	3.89208	3.56139	UP
AC013394.1	3.93862	3.85837	UP
CCNE1	4.3459	238.33	UP
HORMAD1	5.28725	12.295	UP
TPTEP2-CSNK1E	6.43764	2.11966	UP
TCEA1P2	6.64264	2.76447	UP
AC008440.2	7.34413	3.85837	UP

### Sheet: Acute vs. adapted (Fig. 5E)
gene	L2FC	*-LOG(FDR)	UP or DOWN
TCEA1P2	-6.67206	2.81517	DOWN
SLC1A1	-4.6975	2.27224	DOWN
MBNL3	-3.60838	2.13988	DOWN
PCDH7	-3.54743	2.30792	DOWN
CRYAB	-3.34672	2.65452	DOWN
CACNG7	-3.11677	4.75944	DOWN
KLHL13	-3.07575	5.45416	DOWN
NRK	-3.02927	5.72702	DOWN
WNK3	-2.47303	3.78698	DOWN
CCDC152	-2.37248	4.39273	DOWN
APBB1IP	-2.2594	4.23575	DOWN
CCNE1	-1.78742	63.7608	DOWN
ZNF544	-1.49822	5.10229	DOWN
AL662797.1	-1.38413	5.63963	DOWN
AC006064.6	-1.20797	4.23575	DOWN
C3	-1.14213	10.6653	DOWN
STOM	-1.11588	4.50018	DOWN
GRIK5	-1.00993	3.17125	DOWN
FRAS1	-0.991858	3.8322	DOWN
PTGFRN	-0.961242	8.41486	DOWN
SEZ6L2	-0.940457	2.4765	DOWN
BTBD11	-0.926252	2.30792	DOWN
SERPINB2	-0.872935	2.19336	DOWN
COL7A1	-0.864609	3.44872	DOWN
CDKN1A	-0.772038	11.8684	DOWN
FDXR	-0.741576	2.30792	DOWN
TMEM132A	-0.656364	2.39343	DOWN
GDF6	-0.573057	2.19336	DOWN
AGRN	-0.557825	3.78698	DOWN
FAM20C	-0.540712	2.65452	DOWN
SHROOM3	-0.510671	2.75906	DOWN
SOD2	-0.495285	2.30792	DOWN
VPS41	0.413384	2.30792	UP
IKZF5	0.547798	2.59919	UP
MAP2	0.552148	2.19336	UP
SLAMF7	0.728195	2.19336	UP
ADAMTS16	1.35764	2.09997	UP
IGFN1	1.40498	5.76711	UP
AF111169.1	6.33074	2.19336	UP

### Sheet: Ctrl vs crisis (Supp Fig 5C)
gene	L2FC	*-LOG(FDR)	UP or DOWN
BORCS7-ASMT	-4.29943	2.42136	DOWN
CCDC152	-2.78101	9.02136	DOWN
NRK	-2.70336	5.38828	DOWN
CACNG7	-2.24891	3.61008	DOWN
PCDH7	-2.24553	9.74232	DOWN
BHMT2	-2.10818	3.8048	DOWN
APBB1IP	-1.70309	2.6642	DOWN
MAMSTR	-1.64681	2.25025	DOWN
AC073896.1	-1.37447	2.29453	DOWN
CXCL3	-1.35877	3.482	DOWN
AC129492.1	-1.34219	2.48378	DOWN
AC025165.3	-1.22311	2.69477	DOWN
TNFAIP3	-1.03918	3.05097	DOWN
PLCXD1	-0.96706	2.70458	DOWN
CDCP1	-0.93382	2.41628	DOWN
G0S2	-0.82775	2.64292	DOWN
FP236383.2	-0.75857	4.92812	DOWN
FP236383.3	-0.75857	4.92812	DOWN
FP671120.4	-0.75857	4.92812	DOWN
ZC3H12A	-0.72796	2.07344	DOWN
PTGFRN	-0.69162	2.5986	DOWN
MT-RNR1	-0.63629	2.48085	DOWN
ECM1	-0.63481	3.20508	DOWN
RIN1	-0.62614	2.48085	DOWN
MYO19	-0.62609	2.25025	DOWN
SEMA5A	-0.61913	2.07737	DOWN
SUSD5	-0.60235	2.5986	DOWN
AC010970.1	-0.59022	2.05277	DOWN
SOD2	-0.58536	2.02005	DOWN
SOD2	-0.58536	2.02005	DOWN
CD59	-0.38436	2.0864	DOWN
CENPF	0.412301	2.5986	UP
OSBPL3	0.464474	2.00787	UP
GPNMB	0.46675	2.80382	UP
CTSD	0.507337	3.25726	UP
PTPRM	0.516047	2.49139	UP
EEA1	0.54001	3.26018	UP
CCDC91	0.556958	2.43356	UP
EPAS1	0.601816	2.2969	UP
TGM2	0.62378	2.73214	UP
ARNT	0.761408	2.48085	UP
ACTA2	0.903458	5.38828	UP
PPP2R2B	1.01212	2.70458	UP
AC008012.1	1.339	2.19611	UP
CCNE1	2.37731	42.382	UP
LINC00894	2.38616	2.15149	UP
AC013394.1	4.21941	9.74232	UP
AL356292.1	4.28057	5.38828	UP
CYP4F3	5.02162	2.29453	UP
HORMAD1	5.631	12.3645	UP
TPTEP2-CSNK1E	6.28309	2.19895	UP
AC005841.1	6.44444	2.5986	UP
TCEA1P2	6.4828	2.5986	UP
NPIPB9	6.5353	2.6642	UP
AC008440.2	7.17168	4.01502	UP
AL136295.1	7.18065	4.14997	UP
AC120114.4	7.27085	4.36251	UP

### Sheet: Ctrl vs adapted (Supp Fig 5D)
gene	L2FC	*-LOG(FDR)	UP or DOWN
PCDH7	-3.72382	3.27187	DOWN
RAB11FIP4	-3.44607	5.00656	DOWN
NRK	-3.41746	8.75203	DOWN
CACNG7	-3.17485	5.74958	DOWN
WNK3	-2.90059	5.60555	DOWN
KLHL13	-2.90047	5.86646	DOWN
CCDC152	-2.86247	9.17198	DOWN
FBLN7	-2.30746	2.53476	DOWN
APBB1IP	-2.22901	4.46471	DOWN
FAM83H	-2.01803	3.22199	DOWN
BHMT2	-1.99337	3.34341	DOWN
LRP3	-1.85834	2.41627	DOWN
CCL2	-1.80547	3.17307	DOWN
CD24	-1.62038	4.06449	DOWN
PALD1	-1.51796	5.83863	DOWN
C3	-1.38898	2.69323	DOWN
SERPINB2	-1.36919	5.74958	DOWN
DSC2	-1.32077	2.11416	DOWN
LSM12P1	-1.31867	2.02884	DOWN
SCARF2	-1.31507	2.03861	DOWN
COL17A1	-1.28703	2.47313	DOWN
FRAS1	-1.28649	7.51145	DOWN
MPP2	-1.21916	2.94845	DOWN
ZNF544	-1.21396	3.26135	DOWN
CXCL3	-1.19467	3.27224	DOWN
CDCP1	-1.17885	4.19382	DOWN
FGF12	-1.14724	2.18467	DOWN
SLC6A17	-1.14248	3.03601	DOWN
GCAT	-1.12557	2.27693	DOWN
GRIK5	-1.12102	4.96658	DOWN
LGMN	-1.08324	2.2807	DOWN
TNFAIP3	-1.05825	5.2636	DOWN
BATF3	-1.04558	2.1676	DOWN
PTGFRN	-1.04537	10.8069	DOWN
AC025165.3	-1.04327	2.80789	DOWN
LRFN3	-1.03454	5.44733	DOWN
SIX5	-1.02311	2.26512	DOWN
CSF2	-1.01956	2.61114	DOWN
PCDHGB5	-1.00799	3.62284	DOWN
DBNDD1	-0.99532	2.74431	DOWN
OSR1	-0.99379	2.46244	DOWN
EVA1B	-0.98519	2.25339	DOWN
IL1B	-0.96864	3.87197	DOWN
CIITA	-0.96197	2.49387	DOWN
PCK2	-0.95909	2.1952	DOWN
ANKRD9	-0.94184	2.20535	DOWN
FIBCD1	-0.93725	3.22199	DOWN
ZC3H12A	-0.90924	3.30612	DOWN
PLCXD1	-0.89788	4.01547	DOWN
TMEM54	-0.89588	2.24872	DOWN
MXD3	-0.87701	2.7093	DOWN
C1orf122	-0.871	4.32698	DOWN
TTC28	-0.86886	2.43646	DOWN
PPCS	-0.86608	2.76856	DOWN
PAQR4	-0.86054	4.80134	DOWN
AC006064.6	-0.85914	2.00609	DOWN
SMO	-0.85232	2.66929	DOWN
GAA	-0.85022	3.16246	DOWN
AC138932.1	-0.84833	2.10926	DOWN
ECM1	-0.84426	8.74958	DOWN
LTBP2	-0.83032	4.02457	DOWN
CTXN1	-0.82896	2.03861	DOWN
PCNX3	-0.82367	4.87289	DOWN
AK4	-0.8069	3.0824	DOWN
TNFAIP2	-0.80592	3.16448	DOWN
SEZ6L2	-0.79919	2.68159	DOWN
H2AFY2	-0.78738	4.46471	DOWN
TMEM132A	-0.78408	3.62284	DOWN
DPP7	-0.77975	2.6818	DOWN
BAHCC1	-0.7719	2.29066	DOWN
ACY1	-0.75542	2.32425	DOWN
PCDHA6	-0.75369	2.19774	DOWN
GPSM1	-0.74898	2.37142	DOWN
TMUB1	-0.74883	2.17841	DOWN
MAPK8IP1	-0.74742	2.27367	DOWN
IKBKE	-0.74556	4.46471	DOWN
LMF2	-0.74555	3.60337	DOWN
ADAMTS15	-0.74099	3.47375	DOWN
GDF6	-0.71736	4.8041	DOWN
CBS	-0.7127	2.17706	DOWN
ZNF580	-0.71194	2.44163	DOWN
FSBP	-0.70644	2.00988	DOWN
GNA11	-0.70602	4.73283	DOWN
SUSD5	-0.70528	4.95861	DOWN
CHPF	-0.70474	4.06449	DOWN
ADGRB2	-0.7036	2.99658	DOWN
XYLT1	-0.70254	3.41216	DOWN
TMEM158	-0.69966	3.00976	DOWN
CHST12	-0.69706	3.62284	DOWN
DAB2IP	-0.69515	3.19687	DOWN
RIN1	-0.69452	3.02327	DOWN
G0S2	-0.69205	2.17706	DOWN
B3GAT3	-0.69171	3.06761	DOWN
PDLIM4	-0.68243	2.53476	DOWN
PLAT	-0.68028	3.16504	DOWN
GUK1	-0.67793	5.84164	DOWN
TSPAN9	-0.67546	2.19792	DOWN
VASN	-0.67299	3.16448	DOWN
CD320	-0.67023	3.22199	DOWN
YIF1B	-0.66649	2.49933	DOWN
FAM20C	-0.66209	6.24413	DOWN
RHOBTB2	-0.6521	2.37142	DOWN
SLC35C1	-0.65056	2.02007	DOWN
SOD2	-0.65042	4.46852	DOWN
ABHD17A	-0.64871	2.68159	DOWN
PPDPF	-0.64762	2.50841	DOWN
SEMA5A	-0.6356	2.60054	DOWN
DBNDD2	-0.62964	2.11416	DOWN
CTSZ	-0.62814	2.14834	DOWN
ATAD3A	-0.62526	4.96658	DOWN
NDUFAF3	-0.62514	3.44574	DOWN
CCNE2	-0.62307	2.15798	DOWN
TSPO	-0.61531	2.198	DOWN
UCP2	-0.61346	2.44566	DOWN
TELO2	-0.60957	2.33753	DOWN
LRP10	-0.60806	4.37779	DOWN
ELL	-0.60805	2.04673	DOWN
WFS1	-0.607	2.63162	DOWN
SERINC2	-0.60577	3.02327	DOWN
BRAT1	-0.60561	2.24872	DOWN
NACC1	-0.60324	4.71444	DOWN
ABCA3	-0.6025	2.13331	DOWN
AGRN	-0.59863	3.45879	DOWN
SYVN1	-0.59797	2.48784	DOWN
SIVA1	-0.59511	2.37491	DOWN
AGPAT2	-0.59408	2.37842	DOWN
MIF	-0.59336	3.09034	DOWN
PRXL2B	-0.59318	2.59262	DOWN
MZT2B	-0.59299	2.48084	DOWN
SYNGR2	-0.58857	2.31445	DOWN
TNFRSF11A	-0.58844	2.28864	DOWN
CLUH	-0.58581	2.56819	DOWN
ORAI1	-0.58402	2.27693	DOWN
MRPS12	-0.58397	2.02431	DOWN
ALDH1A3	-0.58288	2.43646	DOWN
CAPN15	-0.57843	2.27611	DOWN
PLPPR2	-0.57739	2.13776	DOWN
GRINA	-0.57524	2.96241	DOWN
MANEAL	-0.57357	2.35388	DOWN
MFSD10	-0.56752	2.08937	DOWN
CNTNAP1	-0.56739	3.46558	DOWN
CDC42EP1	-0.56618	2.14898	DOWN
LZTS2	-0.56576	3.44574	DOWN
MT2A	-0.56495	2.28723	DOWN
MRPL4	-0.56477	2.08852	DOWN
TSPAN4	-0.55978	3.05549	DOWN
ALDOA	-0.55304	3.02327	DOWN
GADD45GIP1	-0.55267	2.85082	DOWN
AC004156.1	-0.5506	2.41832	DOWN
DOK1	-0.54805	3.07491	DOWN
CCDC85B	-0.54752	2.6818	DOWN
MZT2A	-0.54032	2.04019	DOWN
APRT	-0.54008	2.02169	DOWN
FAM167A	-0.5395	3.1931	DOWN
NCDN	-0.53933	2.58879	DOWN
DAPK3	-0.53886	2.05592	DOWN
PYCR1	-0.52789	2.15044	DOWN
PCBP4	-0.52782	2.63101	DOWN
VKORC1	-0.52706	2.32425	DOWN
ATF5	-0.52513	2.00988	DOWN
SYNE2	-0.52486	2.80008	DOWN
WWC1	-0.52431	2.31445	DOWN
CBR1	-0.52423	2.6818	DOWN
COL4A2	-0.52272	2.11924	DOWN
FBXW5	-0.52191	2.43575	DOWN
SLC16A3	-0.52156	2.54585	DOWN
DOT1L	-0.52125	3.34015	DOWN
SLC2A4RG	-0.52067	2.70824	DOWN
MLST8	-0.52064	2.38146	DOWN
GPC1	-0.51819	3.67981	DOWN
SYDE1	-0.51722	2.57893	DOWN
SEC14L2	-0.51511	3.0209	DOWN
G6PC3	-0.51482	2.47947	DOWN
WIZ	-0.5145	2.51373	DOWN
PIEZO1	-0.51148	3.45868	DOWN
RAP1GAP2	-0.5112	2.66922	DOWN
NFKBIA	-0.50823	2.23064	DOWN
FAM189B	-0.50798	2.15401	DOWN
EFEMP2	-0.50706	3.26135	DOWN
ARPC1B	-0.50528	3.14354	DOWN
SLC25A39	-0.50528	2.01402	DOWN
GAS6	-0.50366	3.82639	DOWN
CTIF	-0.5012	2.15798	DOWN
IRF1	-0.49913	2.78717	DOWN
WNT5B	-0.49902	4.01547	DOWN
ASB1	-0.49834	3.60894	DOWN
SHROOM3	-0.49819	3.22199	DOWN
TMEM115	-0.49083	2.10926	DOWN
GPAA1	-0.48746	2.79274	DOWN
SMAD3	-0.48583	2.17481	DOWN
AC080038.1	-0.48576	3.62284	DOWN
PLEKHG3	-0.48423	2.40968	DOWN
POLR2L	-0.47641	2.24872	DOWN
EHD1	-0.47518	2.38146	DOWN
SURF6	-0.47178	2.26703	DOWN
SIGMAR1	-0.46608	2.16009	DOWN
PVR	-0.46572	2.12695	DOWN
FZD2	-0.4655	2.03895	DOWN
IDH2	-0.46426	2.17481	DOWN
ZHX3	-0.45413	3.45972	DOWN
OGFOD3	-0.45372	2.27708	DOWN
BTBD2	-0.45101	3.26135	DOWN
TIPARP	-0.44924	2.43575	DOWN
NRSN2	-0.44769	2.08937	DOWN
RNPEPL1	-0.44357	2.17481	DOWN
THY1	-0.43747	4.01547	DOWN
WWTR1	-0.43552	4.17849	DOWN
TNIP1	-0.43189	2.25124	DOWN
SERPINE1	-0.42877	3.62284	DOWN
GRN	-0.4276	2.1676	DOWN
PLIN3	-0.42658	2.02884	DOWN
MYO1C	-0.42046	2.65319	DOWN
CDK16	-0.41803	2.27693	DOWN
GNB2	-0.41658	2.13331	DOWN
LOXL2	-0.41434	3.16448	DOWN
LOX	-0.41242	3.67981	DOWN
SERPINE2	-0.41068	2.0302	DOWN
COLGALT1	-0.40893	2.04015	DOWN
SYNPO	-0.40743	2.24924	DOWN
DSP	-0.40441	2.93459	DOWN
QSOX1	-0.39971	2.28349	DOWN
PTX3	-0.39926	3.60894	DOWN
CD276	-0.39741	2.03503	DOWN
MARCKSL1	-0.39531	2.00183	DOWN
NFASC	-0.39527	2.11364	DOWN
IGFBP3	-0.39438	2.15401	DOWN
RGMB	-0.39376	2.01402	DOWN
KIAA1522	-0.39275	2.38146	DOWN
AC124319.1	-0.38961	2.47947	DOWN
SRRT	-0.3828	2.71311	DOWN
PLOD1	-0.3764	2.19229	DOWN
9-Sep	-0.37501	2.58879	DOWN
LPAR1	-0.37358	2.15277	DOWN
DCTN1	-0.37297	2.00942	DOWN
NAV1	-0.37149	2.75371	DOWN
CTSC	-0.37022	2.97182	DOWN
RHOC	-0.36456	2.00988	DOWN
SHC3	-0.3618	2.29289	DOWN
PLXNA4	-0.3587	2.6818	DOWN
GPRC5A	-0.35483	2.74314	DOWN
INTS1	-0.35467	2.43575	DOWN
NPLOC4	-0.34408	2.09421	DOWN
KCNMA1	-0.34396	2.68159	DOWN
RNPS1	-0.34105	2.25693	DOWN
MAGED1	-0.30915	2.29176	DOWN
CTSB	-0.29432	2.02169	DOWN
ABR	-0.28488	2.05016	DOWN
EEF1A1	0.252974	2.02982	UP
TMSB4X	0.315488	2.62548	UP
ARL6IP1	0.319233	2.12154	UP
11-Sep	0.324702	2.11292	UP
HMGB2	0.325905	2.05276	UP
HNRNPA3	0.343687	2.601	UP
HMGB1	0.344438	2.60054	UP
EIF4A2	0.347866	2.6818	UP
PTMS	0.350413	2.06718	UP
NXPE3	0.353073	2.00347	UP
TNRC6A	0.357867	2.5483	UP
PHLDB2	0.361405	2.26269	UP
CKAP5	0.368698	2.56819	UP
ARHGAP11A	0.369441	2.56167	UP
CDK1	0.373911	2.22218	UP
PRRG3	0.377328	2.51856	UP
TCERG1	0.381572	2.21039	UP
SHOC2	0.385283	2.01402	UP
KIF14	0.391509	2.72441	UP
HSPH1	0.39272	3.1931	UP
APAF1	0.394419	2.12695	UP
WDR41	0.402188	2.08184	UP
POLR1A	0.405074	2.13776	UP
N4BP2L2	0.414398	2.03861	UP
CDK19	0.425522	2.68159	UP
GPNMB	0.430817	2.53476	UP
NEK2	0.434417	2.53476	UP
GAS2L3	0.437502	3.60337	UP
LYSMD3	0.44353	2.24853	UP
ATF7IP	0.448223	2.11292	UP
CHORDC1	0.448399	2.35621	UP
C18orf54	0.450257	2.6818	UP
ARHGAP19	0.4565	3.24364	UP
EXOC5	0.467307	2.62244	UP
CENPF	0.467969	3.7992	UP
NUF2	0.469178	2.96343	UP
NUP107	0.475161	3.9346	UP
RALGPS2	0.475242	2.15401	UP
SGO1	0.475673	2.15277	UP
ATM	0.476341	2.93032	UP
MAP2	0.479267	2.23253	UP
MYEF2	0.482189	3.60894	UP
GPAM	0.482849	2.68136	UP
SP140L	0.490456	2.17024	UP
SMC4	0.492485	5.74958	UP
RALGAPA1	0.492998	2.47947	UP
ACTR6	0.506582	2.12547	UP
SHTN1	0.507695	3.22199	UP
VPS41	0.517996	4.17849	UP
CCDC91	0.518956	2.16936	UP
PARPBP	0.520318	3.90759	UP
KNL1	0.520934	2.91166	UP
MMS22L	0.523604	3.98535	UP
SLC39A10	0.529894	3.38503	UP
DEPDC1	0.534453	5.86646	UP
FAM98B	0.53691	2.27611	UP
DOP1A	0.555519	2.11182	UP
MIS18BP1	0.581024	2.5469	UP
CENPJ	0.625756	2.14247	UP
IKZF5	0.627883	3.67981	UP
ZNF431	0.638684	2.6599	UP
DUSP10	0.653959	3.16072	UP
SLAMF7	0.653977	2.08791	UP
LIFR	0.666478	3.36012	UP
ZGRF1	0.674175	2.67676	UP
FAM76B	0.675052	2.17946	UP
TOX	0.694148	2.24872	UP
SCAPER	0.697181	2.06499	UP
KIN	0.708848	3.22199	UP
ZFYVE16	0.749254	2.6818	UP
DGKE	0.759785	2.39544	UP
TRMT61B	0.815102	2.86572	UP
PDPK2P	0.837159	2.15124	UP
NPIPB4	0.875547	2.01402	UP
ARNT	0.890193	5.74958	UP
PPP2R2B	0.971988	2.17336	UP
GVQW3	0.995765	2.59262	UP
TRIML2	1.06884	5.44733	UP
IGFN1	1.14745	3.0209	UP
CFAP44	1.17101	3.64866	UP
SERF1A	1.27476	2.93032	UP
LINC00840	1.43456	4.80134	UP
CTSS	1.75697	5.09583	UP
CCNE1	2.55098	77.279	UP
AC125232.1	2.94609	2.6818	UP
AC013394.1	3.54622	3.35686	UP
AL356292.1	4.36119	6.24413	UP
HORMAD1	5.80174	14.4698	UP
AC020978.5	8.8518	8.36957	UP

### Sheet: Ctrl vs recovery (Supp Fig. 5E
gene	L2FC	*-LOG(FDR)	UP or DOWN
CCL2	-1.40621	3.19973	DOWN
AC129492.1	-1.38257	2.7994	DOWN
TEDC1	-1.15688	3.71899	DOWN
GRIK5	-1.1531	3.61946	DOWN
UPK3BL1	-1.12322	2.23877	DOWN
BAHCC1	-1.10281	4.02319	DOWN
ANKRD9	-1.09059	2.55968	DOWN
CIITA	-1.06504	2.90826	DOWN
FBXL15	-1.0568	3.05117	DOWN
GATA2	-1.02376	2.70395	DOWN
PROM2	-1.01221	2.39847	DOWN
CTXN1	-0.9076	2.65532	DOWN
MXD3	-0.9022	2.83399	DOWN
NECTIN1	-0.89792	3.05117	DOWN
CEP131	-0.88331	2.28772	DOWN
TMEM54	-0.87351	2.05531	DOWN
UBE2SP2	-0.85797	2.11365	DOWN
CDT1	-0.85718	2.7994	DOWN
H2AFX	-0.84338	3.2774	DOWN
PPDPF	-0.82987	3.88466	DOWN
CLUH	-0.81679	2.75605	DOWN
OXLD1	-0.81558	2.08083	DOWN
PPCS	-0.81538	2.23877	DOWN
TELO2	-0.801	3.29403	DOWN
ZNF580	-0.7972	2.32952	DOWN
HELZ2	-0.79364	2.65532	DOWN
TONSL	-0.77993	2.28772	DOWN
CD320	-0.77949	3.20341	DOWN
C15orf39	-0.77532	2.79325	DOWN
BRAT1	-0.76585	3.39225	DOWN
ABHD17A	-0.75933	3.60815	DOWN
CHST12	-0.74988	3.11045	DOWN
UBE2S	-0.74625	2.34858	DOWN
FBF1	-0.7396	2.01661	DOWN
METTL26	-0.73857	2.41253	DOWN
SIVA1	-0.7377	2.53537	DOWN
MIF	-0.72913	3.29403	DOWN
GUK1	-0.72684	5.58004	DOWN
CCDC85B	-0.72367	2.816	DOWN
WDR13	-0.7132	3.14938	DOWN
NCLN	-0.70711	3.46302	DOWN
MAP3K6	-0.70576	2.5521	DOWN
ATAD3A	-0.70404	3.26859	DOWN
HS3ST3A1	-0.70396	2.01772	DOWN
WDR34	-0.70325	2.87333	DOWN
GADD45GIP1	-0.69861	3.39225	DOWN
NOC4L	-0.69334	2.00822	DOWN
AGPAT2	-0.68282	2.70395	DOWN
CDC42EP1	-0.67538	2.61911	DOWN
ALG3	-0.66697	2.816	DOWN
MCM5	-0.66273	2.41253	DOWN
E4F1	-0.66094	2.02967	DOWN
RIN1	-0.6569	2.761	DOWN
RPUSD1	-0.64849	2.10004	DOWN
MPG	-0.64733	2.18907	DOWN
C20orf27	-0.63971	2.24537	DOWN
FASTK	-0.63774	2.37494	DOWN
MANEAL	-0.63712	2.23877	DOWN
NDUFS7	-0.63591	2.02506	DOWN
SLC2A4RG	-0.63515	2.90826	DOWN
SYNGR2	-0.63411	2.65532	DOWN
MLST8	-0.63388	3.15138	DOWN
TSPAN4	-0.62537	3.11045	DOWN
B3GAT3	-0.62449	2.26656	DOWN
POLD2	-0.62372	2.52839	DOWN
MRPL4	-0.62213	2.04835	DOWN
SMYD5	-0.62113	2.0618	DOWN
NDUFAF3	-0.61686	2.68144	DOWN
ADGRG1	-0.61142	3.2774	DOWN
HYAL2	-0.61021	2.02967	DOWN
PHLDA3	-0.60831	2.70395	DOWN
E2F1	-0.60726	2.36108	DOWN
RABAC1	-0.60558	2.25895	DOWN
NACC1	-0.59844	3.15138	DOWN
EPN1	-0.59542	2.29878	DOWN
PIEZO1	-0.59436	3.60815	DOWN
ORAI1	-0.59299	2.04494	DOWN
BCAR1	-0.5892	2.00822	DOWN
FLAD1	-0.58908	2.12455	DOWN
CHPF	-0.58567	2.12162	DOWN
CBR1	-0.57846	2.7994	DOWN
FP236383.2	-0.57677	2.02689	DOWN
FP236383.3	-0.57677	2.02689	DOWN
FP671120.4	-0.57677	2.02689	DOWN
PYCR1	-0.57247	2.41253	DOWN
INTS1	-0.57177	3.60815	DOWN
BTBD2	-0.56446	2.1565	DOWN
MPDU1	-0.56126	2.02506	DOWN
H1FX	-0.55723	2.26993	DOWN
ALDOA	-0.5571	2.38853	DOWN
SF3A2	-0.55603	2.07042	DOWN
XYLT1	-0.55447	2.24537	DOWN
TUBG1	-0.55054	2.18907	DOWN
ASB1	-0.54868	2.37494	DOWN
FZD2	-0.54758	2.64509	DOWN
TBL3	-0.54617	2.00348	DOWN
WIZ	-0.54492	2.08083	DOWN
RNPEPL1	-0.54394	2.7994	DOWN
GNB2	-0.53546	2.70395	DOWN
SRCAP	-0.53226	2.75605	DOWN
NT5DC2	-0.53081	2.816	DOWN
AKT1S1	-0.53	2.0618	DOWN
GPC1	-0.5286	2.816	DOWN
FLNC	-0.5238	2.05551	DOWN
PUF60	-0.52259	2.65532	DOWN
LMNA	-0.51421	3.60815	DOWN
RAP1GAP2	-0.50588	2.04494	DOWN
SYDE1	-0.50545	2.07028	DOWN
FGFRL1	-0.48768	2.65532	DOWN
ATOH8	-0.47019	2.25973	DOWN
PLXNA4	-0.45803	3.60815	DOWN
HSPH1	0.392331	2.32952	UP
EDEM3	0.400919	2.02967	UP
TNRC6A	0.422494	2.61644	UP
OSBPL3	0.435374	2.25018	UP
ATP13A3	0.453568	2.41253	UP
EXOC5	0.467435	2.41253	UP
HOOK3	0.478235	2.3983	UP
PPP4R2	0.478679	2.80777	UP
NBPF14	0.490436	3.60815	UP
DRAM1	0.496572	2.05935	UP
LPP	0.497664	2.73821	UP
PDE4DIP	0.49797	2.70395	UP
NKTR	0.513991	2.816	UP
TTC37	0.515716	2.75605	UP
ATP2B1	0.517832	2.52716	UP
PTPRM	0.518089	2.92933	UP
GNPTAB	0.521925	3.09255	UP
ATM	0.525198	2.90826	UP
CALD1	0.528771	2.39674	UP
AGO4	0.537008	2.00822	UP
BIRC6	0.546767	3.60815	UP
UBR3	0.553796	3.62677	UP
NEXN	0.554267	2.83399	UP
STAG2	0.571035	2.4322	UP
ADD3	0.578988	2.36491	UP
SLC26A2	0.586324	2.55968	UP
ZNF827	0.593242	3.19973	UP
VPS13C	0.602041	2.01772	UP
GPNMB	0.604884	4.90309	UP
EEA1	0.606396	3.6553	UP
SLC25A36	0.607923	2.65532	UP
STK38L	0.618288	2.04835	UP
ZNF654	0.618321	2.816	UP
VGLL3	0.631042	4.90309	UP
ZNF431	0.648437	2.0618	UP
ZDHHC17	0.651884	3.19695	UP
GMCL1	0.652423	3.60815	UP
STARD4	0.653769	3.19695	UP
MME	0.655726	3.99097	UP
PHLDB2	0.664847	3.23963	UP
IKZF5	0.668882	2.26993	UP
FAM156A	0.673387	2.00635	UP
FBXL2	0.681775	3.15138	UP
ANKRD1	0.706565	6.00966	UP
RESF1	0.7208	3.19973	UP
TRIML2	0.731441	2.01772	UP
FAP	0.758575	2.761	UP
DOP1A	0.763471	2.13564	UP
AL157392.3	0.76462	2.37494	UP
PATJ	0.77088	3.13206	UP
ZFYVE16	0.779399	2.25973	UP
ZMYM2	0.816952	3.60815	UP
GBP1	0.818471	2.52839	UP
TTN	0.85789	2.36403	UP
IL1RAP	0.873363	3.60815	UP
SIK1	0.943215	2.64552	UP
FAM169A	0.979794	2.08782	UP
SLC16A6	0.993181	2.24537	UP
ARHGAP42	1.00431	4.01055	UP
ADAMTS16	1.00669	2.07028	UP
SLAMF7	1.01982	4.57025	UP
FMN1	1.02385	3.18754	UP
CFAP44	1.49711	5.74715	UP
AC008012.1	1.50371	2.41096	UP
